# Iterative Gene Enrichment Analysis: interpretable networks for human and AI-assisted biological insights

**DOI:** 10.64898/2026.09.06.749570

**Authors:** Maxim V. Kuleshov, Yair Benita

## Abstract

**Background:** Over-representation analysis (ORA) is widely used to interpret gene lists from high-throughput biological experiments. However, ORA often produces long and fragmented lists of enriched terms that are difficult to translate into coherent, testable biological hypotheses. This challenge is amplified by the rapid growth of gene set collections and the need to integrate results across multiple gene-set collections. Large language models (LLMs) can assist in summarizing enrichment outputs, but their effectiveness is limited by the lack of reproducibility and statistically supported representations.

**Results:** We introduce iterative Gene Enrichment Analysis (iGEA), a software framework that transforms ORA-based enrichment outputs into structured, interpretable networks, supporting human interpretation and AI-assisted exploration. iGEA iteratively selects the most significant enriched term, removes its overlapping genes from the input list, and repeats enrichment until no significant terms remain. Applied independently across gene-set collections, this procedure yields a compact set of non-overlapping enriched terms within each collection. Integration of collection-specific results yields a cross-collection gene-term network in which genes connect terms from different collections. Using a published set of HIV dependency factors, iGEA identified five compact modules spanning secretory trafficking, nuclear transport, transcription elongation, proteostasis, and innate immune signaling, enabling rapid hypothesis generation and interactive exploration. The resulting network structure supports standardized prompting and provides a structured representation for LLM-assisted summarization and exploration of enrichment results.

**Conclusionsn:** iGEA provides a software framework for gene enrichment analysis that addresses the interpretation challenge of ORA by generating compact, empirically benchmarked cross-collection gene-term networks. This network representation reduces within-collection redundancy, exposes relationships across gene-set collections, and provides a structure that makes modules and hub genes easier to identify through visualization, network-based analysis, and LLM-assisted exploration.

**Availability:** Source code is available at: https://github.com/aion-labs/Gene-Enrichment-Analysis

A web-based version of the application is available at: https://iterative-gene-enrichment.streamlit.app
