## Supplementary Table 4 for "Iterative Gene Enrichment Analysis: interpretable networks for human and AI-assisted biological insights"

Library	Iteration	Term	Description	iteration overlapping genes	iteration p-value	iteration -log(p-value)	Genes removed for next iteration	Full list overlapping genes	Full list p-value	Regular FDR	Full list overlapping genes (gene names)
H: Hallmark Gene Sets	1	HALLMARK: PROTEIN SECRETION	https://www.gsea-msigdb.org/gsea/msigdb/human/geneset/HALLMARK_PROTEIN_SECRETION	9/96	3.403997760637301e-05	4.468010734293438	ADAM10, AP2M1, ARF1, CAV2, COG2, EGFR, GOSR2, RAB2A, TMED2	9/96	3.403997760637301e-05	0.0017019988803186504	ADAM10, AP2M1, ARF1, CAV2, COG2, EGFR, GOSR2, RAB2A, TMED2
C2: Reactome Pathways	1	REACTOME: REGULATION OF GLUCOKINASE BY GLUCOKINASE REGULATORY PROTEIN	https://www.gsea-msigdb.org/gsea/msigdb/human/geneset/REACTOME_REGULATION_OF_GLUCOKINASE_BY_GLUCOKINASE_REGULATORY_PROTEIN	8/32	1.9940721357762702e-08	7.700259135090097	GCK, NUP107, NUP133, NUP153, NUP155, NUP160, NUP85, RANBP2	8/32	1.9940721357762702e-08	2.8096476393087647e-05	GCK, NUP107, NUP133, NUP153, NUP155, NUP160, NUP85, RANBP2
C2: Reactome Pathways	2	REACTOME: ASPARAGINE N LINKED GLYCOSYLATION	https://www.gsea-msigdb.org/gsea/msigdb/human/geneset/REACTOME_ASPARAGINE_N_LINKED_GLYCOSYLATION	19/312	1.36341123157389e-07	6.865373132671087	ARF1, COG2, COG3, COG4, DDOST, DPM1, GOSR2, MGAT1, NGLY1, RAB1B, SCFD1, SPTAN1, SPTBN1, ST3GAL5, STT3A, STX5, TMED2, TRAPPC1, TUBAL3	19/312	2.946172232920599e-07	0.00011589029655023095	ARF1, COG2, COG3, COG4, DDOST, DPM1, GOSR2, MGAT1, NGLY1, RAB1B, SCFD1, SPTAN1, SPTBN1, ST3GAL5, STT3A, STX5, TMED2, TRAPPC1, TUBAL3
C2: Reactome Pathways	3	REACTOME: TRANSCRIPTIONAL REGULATION OF WHITE ADIPOCYTE DIFFERENTIATION	https://www.gsea-msigdb.org/gsea/msigdb/human/geneset/REACTOME_TRANSCRIPTIONAL_REGULATION_OF_WHITE_ADIPOCYTE_DIFFERENTIATION	9/84	1.232443302327276e-06	5.909233050998226	LPL, MED14, MED28, MED4, MED6, MED7, NCOR2, RELA, WNT1	9/84	5.213769868923963e-06	0.0003339182611506302	LPL, MED14, MED28, MED4, MED6, MED7, NCOR2, RELA, WNT1
C2: Reactome Pathways	4	REACTOME: CLATHRIN MEDIATED ENDOCYTOSIS	https://www.gsea-msigdb.org/gsea/msigdb/human/geneset/REACTOME_CLATHRIN_MEDIATED_ENDOCYTOSIS	8/145	0.0003635819293452548	3.439397710105368	AP2M1, ARPC1A, CD4, EGF, EGFR, GAPVD1, HIP1R, PIP5K1C	8/145	0.0017426252907460384	0.04200952705724469	AP2M1, ARPC1A, CD4, EGF, EGFR, GAPVD1, HIP1R, PIP5K1C
C2: Reactome Pathways	5	REACTOME: NUCLEAR RNA DECAY	https://www.gsea-msigdb.org/gsea/msigdb/human/geneset/REACTOME_NUCLEAR_RNA_DECAY	4/35	0.0006294593782188524	3.2010322915841365	EXOSC3, EXOSC5, MPHOSPH6, YTHDC2	4/35	0.0019295889987402523	0.045313181653750256	EXOSC3, EXOSC5, MPHOSPH6, YTHDC2
C2: Reactome Pathways	6	REACTOME: INTERLEUKIN 12 SIGNALING	https://www.gsea-msigdb.org/gsea/msigdb/human/geneset/REACTOME_INTERLEUKIN_12_SIGNALING	4/47	0.0017139169716522632	2.766010220701419	HNRNPF, JAK1, PSME2, RAP1B	5/47	0.0007288418663102541	0.01833818195769907	ARF1, HNRNPF, JAK1, PSME2, RAP1B
C2: Reactome Pathways	7	REACTOME: RETROGRADE TRANSPORT AT THE TRANS GOLGI NETWORK	https://www.gsea-msigdb.org/gsea/msigdb/human/geneset/REACTOME_RETROGRADE_TRANSPORT_AT_THE_TRANS_GOLGI_NETWORK	4/49	0.0017698602293963214	2.752061029682674	RAB6A, RAB6B, RABEPK, VPS53	7/49	8.804341136407882e-06	0.0004962126664479483	COG2, COG3, COG4, RAB6A, RAB6B, RABEPK, VPS53
C2: Reactome Pathways	8	REACTOME: POST TRANSLATIONAL MODIFICATION SYNTHESIS OF GPI ANCHORED PROTEINS	https://www.gsea-msigdb.org/gsea/msigdb/human/geneset/REACTOME_POST_TRANSLATIONAL_MODIFICATION_SYNTHESIS_OF_GPI_ANCHORED_PROTEINS	5/93	0.0026342666687091307	2.579340263206137	LY6D, LYPD4, PIGH, PIGK, PIGY	6/93	0.003021163446646201	0.0635346163630522	DPM1, LY6D, LYPD4, PIGH, PIGK, PIGY
C2: Reactome Pathways	9	REACTOME: HIV TRANSCRIPTION ELONGATION	https://www.gsea-msigdb.org/gsea/msigdb/human/geneset/REACTOME_HIV_TRANSCRIPTION_ELONGATION	3/43	0.00850250300314292	2.070453205999396	CTDP1, ELOA, ERCC3	3/43	0.027943683219472673	0.32575812211367927	CTDP1, ELOA, ERCC3
C5: Gene Ontology: Biological Process	1	GOBP: GOLGI VESICLE TRANSPORT	https://www.gsea-msigdb.org/gsea/msigdb/human/geneset/GOBP_GOLGI_VESICLE_TRANSPORT	20/314	2.3961894059929198e-08	7.620478856263339	CLN3, COG2, COG3, COG4, GABARAPL2, GOLPH3, GOSR2, LAPTM5, RAB1B, RAB2A, RAB6A, RAB6B, RAB6C, SCFD1, SPAST, SPTBN1, STX5, TMED2, TRAPPC1, TRAPPC8	20/314	2.3961894059929198e-08	6.706234097999207e-05	CLN3, COG2, COG3, COG4, GABARAPL2, GOLPH3, GOSR2, LAPTM5, RAB1B, RAB2A, RAB6A, RAB6B, RAB6C, SCFD1, SPAST, SPTBN1, STX5, TMED2, TRAPPC1, TRAPPC8
C5: Gene Ontology: Biological Process	2	GOBP: NUCLEAR EXPORT	https://www.gsea-msigdb.org/gsea/msigdb/human/geneset/GOBP_NUCLEAR_EXPORT	11/172	1.5334962559076078e-05	4.8143172800275345	FAM76B, MDN1, NUP107, NUP133, NUP153, NUP155, NUP160, NUP85, RANBP2, THOC2, WNK1	11/172	3.585915332905191e-05	0.02402563273046478	FAM76B, MDN1, NUP107, NUP133, NUP153, NUP155, NUP160, NUP85, RANBP2, THOC2, WNK1
C5: Gene Ontology: Biological Process	3	GOBP: DNA TEMPLATED TRANSCRIPTION ELONGATION	https://www.gsea-msigdb.org/gsea/msigdb/human/geneset/GOBP_DNA_TEMPLATED_TRANSCRIPTION_ELONGATION	9/137	4.920838069339545e-05	4.307960926115966	CTDP1, ELOA, ERCC3, INTS7, MED14, MED28, MED4, MED6, MED7	9/137	0.00015056977947728301	0.053803601199882464	CTDP1, ELOA, ERCC3, INTS7, MED14, MED28, MED4, MED6, MED7
C5: Gene Ontology: Biological Process	4	GOBP: GLYCOLIPID BIOSYNTHETIC PROCESS	https://www.gsea-msigdb.org/gsea/msigdb/human/geneset/GOBP_GLYCOLIPID_BIOSYNTHETIC_PROCESS	7/79	3.8774441867331467e-05	4.411454444853691	A4GALT, DPM1, PIGH, PIGK, PIGY, ST3GAL5, TM9SF2	7/79	0.000130445646294706	0.04994204743854458	A4GALT, DPM1, PIGH, PIGK, PIGY, ST3GAL5, TM9SF2
C5: Gene Ontology: Biological Process	5	GOBP: REGULATION OF PROTEIN CONTAINING COMPLEX DISASSEMBLY	https://www.gsea-msigdb.org/gsea/msigdb/human/geneset/GOBP_REGULATION_OF_PROTEIN_CONTAINING_COMPLEX_DISASSEMBLY	8/134	0.0001405318867862083	3.8522251228472464	ATG12, EPS8, ETF1, FLII, MID1IP1, SPTAN1, TAOK1, UBQLN4	12/134	4.6906634229075684e-07	0.0008380651982261522	ATG12, CLN3, EPS8, ETF1, FLII, MID1IP1, SPAST, SPTAN1, SPTBN1, TAOK1, UBQLN4, WNK1
C5: Gene Ontology: Biological Process	6	GOBP: POSITIVE REGULATION OF MOLECULAR FUNCTION	https://www.gsea-msigdb.org/gsea/msigdb/human/geneset/GOBP_POSITIVE_REGULATION_OF_MOLECULAR_FUNCTION	16/582	0.0005741276725315938	3.240991519953254	AGAP2, AKT1, CARD16, CD4, CRTC2, DHX33, EDNRA, EGF, IKBKG, KDM4D, LARS1, LCP2, NIPSNAP2, RAPGEF1, RELA, STAC2	18/582	0.0019094425245748284	0.2380142309702577	AGAP2, AKT1, CARD16, CD4, CRTC2, DHX33, EDNRA, EGF, GABARAPL2, IKBKG, KDM4D, LARS1, LCP2, MID1IP1, NIPSNAP2, RAPGEF1, RELA, STAC2
C5: Gene Ontology: Biological Process	7	GOBP: POSITIVE REGULATION BY HOST OF VIRAL PROCESS	https://www.gsea-msigdb.org/gsea/msigdb/human/geneset/GOBP_POSITIVE_REGULATION_BY_HOST_OF_VIRAL_PROCESS	3/21	0.001076476170379608	2.967995579576851	CAV2, PPIB, YTHDC2	3/21	0.003124474497267245	0.2990568447384363	CAV2, PPIB, YTHDC2
C5: Gene Ontology: Biological Process	8	GOBP: PROTEIN POLYUBIQUITINATION	https://www.gsea-msigdb.org/gsea/msigdb/human/geneset/GOBP_PROTEIN_POLYUBIQUITINATION	8/265	0.004114702083248253	2.3856616035343645	FBXW11, HUWE1, KBTBD7, MKRN2, RNF170, RNF26, TRIM55, TRIM58	8/265	0.05785567446965498	1.0	FBXW11, HUWE1, KBTBD7, MKRN2, RNF170, RNF26, TRIM55, TRIM58
C5: Gene Ontology: Biological Process	9	GOBP: RIBONUCLEOPROTEIN COMPLEX BIOGENESIS	https://www.gsea-msigdb.org/gsea/msigdb/human/geneset/GOBP_RIBONUCLEOPROTEIN_COMPLEX_BIOGENESIS	11/494	0.005562505254724574	2.254729565746417	AGO3, CLNS1A, DDX10, DIMT1, EIF3H, EXOSC3, EXOSC5, GEMIN2, HEATR1, HTATSF1, MPHOSPH6	12/494	0.07703541568151115	1.0	AGO3, CLNS1A, DDX10, DIMT1, EIF3H, EXOSC3, EXOSC5, GEMIN2, HEATR1, HTATSF1, MDN1, MPHOSPH6
C5: Gene Ontology: Biological Process	10	GOBP: POSITIVE REGULATION OF INTERFERON BETA PRODUCTION	https://www.gsea-msigdb.org/gsea/msigdb/human/geneset/GOBP_POSITIVE_REGULATION_OF_INTERFERON_BETA_PRODUCTION	3/42	0.005274245169015587	2.2778396862460637	POLR3A, POLR3F, TOMM70	3/42	0.02168731398653453	0.690428129535684	POLR3A, POLR3F, TOMM70
C5: Gene Ontology: Biological Process	11	GOBP: PROTEIN N LINKED GLYCOSYLATION VIA ASPARAGINE	https://www.gsea-msigdb.org/gsea/msigdb/human/geneset/GOBP_PROTEIN_N_LINKED_GLYCOSYLATION_VIA_ASPARAGINE	3/43	0.005294579744977522	2.276168506128841	DDOST, MGAT1, STT3A	4/43	0.003183915579045956	0.2993997807664267	DDOST, DPM1, MGAT1, STT3A
C5: Gene Ontology: Biological Process	12	GOBP: ARP2 3 COMPLEX MEDIATED ACTIN NUCLEATION	https://www.gsea-msigdb.org/gsea/msigdb/human/geneset/GOBP_ARP2_3_COMPLEX_MEDIATED_ACTIN_NUCLEATION	3/46	0.006003341595384604	2.2216069442053805	ARF1, ARPC1A, HIP1R	3/46	0.02752143431594876	0.7412808438868611	ARF1, ARPC1A, HIP1R
C2: BioCarta	1	BIOCARTA: CARDIACEGF PATHWAY	https://www.gsea-msigdb.org/gsea/msigdb/human/geneset/BIOCARTA_CARDIACEGF_PATHWAY	4/18	0.00030991379225843137	3.508759095692173	EDNRA, EGF, EGFR, RELA	4/18	0.00030991379225843137	0.0700405170504055	EDNRA, EGF, EGFR, RELA
C2: BioCarta	2	BIOCARTA: RAB PATHWAY	https://www.gsea-msigdb.org/gsea/msigdb/human/geneset/BIOCARTA_RAB_PATHWAY	3/13	0.0010766503336662155	2.9679253206725584	RAB2A, RAB6A, RAB6C	3/13	0.0017391303724482215	0.13101448805776603	RAB2A, RAB6A, RAB6C
C2: BioCarta	3	BIOCARTA: PTDINS PATHWAY	https://www.gsea-msigdb.org/gsea/msigdb/human/geneset/BIOCARTA_PTDINS_PATHWAY	3/23	0.0039716912144137605	2.40102452379426	AKT1, AP2M1, ARF1	3/23	0.009432107574931403	0.35527605198908285	AKT1, AP2M1, ARF1
C2: KEGG MEDICUS	1	KEGG: MEDICUS REFERENCE EGF EGFR PI3K NFKB SIGNALING PATHWAY	https://www.gsea-msigdb.org/gsea/msigdb/human/geneset/KEGG_MEDICUS_REFERENCE_EGF_EGFR_PI3K_NFKB_SIGNALING_PATHWAY	5/14	2.7071729810770582e-06	5.56748399309279	AKT1, EGF, EGFR, IKBKG, RELA	5/14	2.7071729810770582e-06	0.0010909907113740545	AKT1, EGF, EGFR, IKBKG, RELA
C2: KEGG MEDICUS	2	KEGG: MEDICUS REFERENCE NUCLEAR EXPORT OF MRNA	https://www.gsea-msigdb.org/gsea/msigdb/human/geneset/KEGG_MEDICUS_REFERENCE_NUCLEAR_EXPORT_OF_MRNA	6/30	4.750524130028007e-06	5.32325847159169	NUP107, NUP133, NUP155, NUP160, NUP85, RANBP2	6/30	1.0472502921213032e-05	0.002110209338624426	NUP107, NUP133, NUP155, NUP160, NUP85, RANBP2
C2: KEGG MEDICUS	3	KEGG: MEDICUS REFERENCE GPI ANCHOR BIOSYNTHESIS	https://www.gsea-msigdb.org/gsea/msigdb/human/geneset/KEGG_MEDICUS_REFERENCE_GPI_ANCHOR_BIOSYNTHESIS	3/24	0.003532479454100556	2.4519203554515774	PIGH, PIGK, PIGY	3/24	0.008590770796528095	0.3455281050262296	PIGH, PIGK, PIGY
C2: Pathway Interaction Database	1	PID: ARF 3PATHWAY	https://www.gsea-msigdb.org/gsea/msigdb/human/geneset/PID_ARF_3PATHWAY	4/19	0.0003020865128309504	3.519868664113842	AP2M1, ARF1, CD4, GOSR2	4/19	0.0003020865128309504	0.05920895651486629	AP2M1, ARF1, CD4, GOSR2
C2: Pathway Interaction Database	2	PID: ECADHERIN NASCENT AJ PATHWAY	https://www.gsea-msigdb.org/gsea/msigdb/human/geneset/PID_ECADHERIN_NASCENT_AJ_PATHWAY	4/39	0.0035235534581391503	2.453019135150471	AKT1, PIP5K1C, RAP1B, RAPGEF1	4/39	0.004914886942183686	0.3520914892769659	AKT1, PIP5K1C, RAP1B, RAPGEF1
C2: WikiPathways	1	WP: PRADERWILLI AND ANGELMAN SYNDROME	https://www.gsea-msigdb.org/gsea/msigdb/human/geneset/WP_PRADERWILLI_AND_ANGELMAN_SYNDROME	7/109	0.001145148356044801	2.941138246042077	NUP107, NUP133, NUP153, NUP155, NUP160, NUP85, RANBP2	7/109	0.001145148356044801	0.2578616443951038	NUP107, NUP133, NUP153, NUP155, NUP160, NUP85, RANBP2
C2: WikiPathways	2	WP: IL17 SIGNALING	https://www.gsea-msigdb.org/gsea/msigdb/human/geneset/WP_IL17_SIGNALING	4/32	0.000987103315505852	3.0056373893710204	AKT1, IKBKG, JAK1, RELA	4/32	0.0012053821473096953	0.2578616443951038	AKT1, IKBKG, JAK1, RELA
C2: WikiPathways	3	WP: GLYCOSYLPHOSPHATIDYL INOSITOL ANCHOR PATHWAY	https://www.gsea-msigdb.org/gsea/msigdb/human/geneset/WP_GLYCOSYLPHOSPHATIDYL_INOSITOL_ANCHOR_PATHWAY	3/26	0.005093408564020324	2.292991485814231	PIGH, PIGK, PIGY	3/26	0.0064626017872034145	0.330023531266521	PIGH, PIGK, PIGY
C2: WikiPathways	4	WP: TGFBETA RECEPTOR SIGNALING	https://www.gsea-msigdb.org/gsea/msigdb/human/geneset/WP_TGFBETA_RECEPTOR_SIGNALING	4/55	0.0059908670626491935	2.2225103172980423	EGF, LEFTY1, TFE3, WNT1	5/55	0.0012783590223716832	0.2578616443951038	EGF, JAK1, LEFTY1, TFE3, WNT1
C2: WikiPathways	5	WP: MIRTARGETED GENES IN LYMPHOCYTES	https://www.gsea-msigdb.org/gsea/msigdb/human/geneset/WP_MIRTARGETED_GENES_IN_LYMPHOCYTES	14/484	0.00513422607045985	2.289525012370527	AGO3, ATP6V0A1, DNAJB1, EGFR, FBXW11, GEMIN2, IDH1, LPL, NF2, PPIB, PURA, RAB6A, SPCS3, TMED2	14/484	0.01753862675314612	0.40863738477574213	AGO3, ATP6V0A1, DNAJB1, EGFR, FBXW11, GEMIN2, IDH1, LPL, NF2, PPIB, PURA, RAB6A, SPCS3, TMED2
C2: WikiPathways	6	WP: NGLYCAN BIOSYNTHESIS	https://www.gsea-msigdb.org/gsea/msigdb/human/geneset/WP_NGLYCAN_BIOSYNTHESIS	4/57	0.003824313719577442	2.4174464884950906	DDOST, DPM1, MGAT1, STT3A	4/57	0.009960804002034	0.36042207636706175	DDOST, DPM1, MGAT1, STT3A
C2: KEGG Legacy	1	KEGG: PANCREATIC CANCER	https://www.gsea-msigdb.org/gsea/msigdb/human/geneset/KEGG_PANCREATIC_CANCER	6/70	0.00038884164946481175	3.4102272232622686	AKT1, EGF, EGFR, IKBKG, JAK1, RELA	6/70	0.00038884164946481175	0.07232454680045498	AKT1, EGF, EGFR, IKBKG, JAK1, RELA
C2: KEGG Legacy	2	KEGG: N GLYCAN BIOSYNTHESIS	https://www.gsea-msigdb.org/gsea/msigdb/human/geneset/KEGG_N_GLYCAN_BIOSYNTHESIS	4/46	0.002679614826298991	2.5719276279245165	DDOST, DPM1, MGAT1, STT3A	4/46	0.003661899975203189	0.17027834884694829	DDOST, DPM1, MGAT1, STT3A
C2: KEGG Legacy	3	KEGG: GLYCOSYLPHOSPHATIDYLINOSITOL GPI ANCHOR BIOSYNTHESIS	https://www.gsea-msigdb.org/gsea/msigdb/human/geneset/KEGG_GLYCOSYLPHOSPHATIDYLINOSITOL_GPI_ANCHOR_BIOSYNTHESIS	3/25	0.0031717734795652054	2.498697836514489	PIGH, PIGK, PIGY	3/25	0.004813732652378222	0.17907085466846986	PIGH, PIGK, PIGY
C2: KEGG Legacy	4	KEGG: RNA POLYMERASE	https://www.gsea-msigdb.org/gsea/msigdb/human/geneset/KEGG_RNA_POLYMERASE	3/29	0.004243149044609605	2.3723117129624303	POLR1H, POLR3A, POLR3F	3/29	0.007348734436611417	0.17940853946715934	POLR1H, POLR3A, POLR3F
C2: KEGG Legacy	5	KEGG: RNA DEGRADATION	https://www.gsea-msigdb.org/gsea/msigdb/human/geneset/KEGG_RNA_DEGRADATION	4/59	0.003697377624694024	2.4321061913133883	EXOSC3, EXOSC5, LSM3, MPHOSPH6	4/59	0.008915113848012583	0.18424568619226003	EXOSC3, EXOSC5, LSM3, MPHOSPH6
C5: Gene Ontology: Cellular Component	1	GOCC: NUCLEAR PORE OUTER RING	https://www.gsea-msigdb.org/gsea/msigdb/human/geneset/GOCC_NUCLEAR_PORE_OUTER_RING	4/10	1.1764598241737916e-05	4.929422899289107	NUP107, NUP133, NUP160, NUP85	4/10	1.1764598241737916e-05	0.006887170473387603	NUP107, NUP133, NUP160, NUP85
C5: Gene Ontology: Cellular Component	2	GOCC: CORE MEDIATOR COMPLEX	https://www.gsea-msigdb.org/gsea/msigdb/human/geneset/GOCC_CORE_MEDIATOR_COMPLEX	5/26	4.2375109824458426e-05	4.372889163217311	MED14, MED28, MED4, MED6, MED7	5/26	4.688499027139663e-05	0.010689777781878433	MED14, MED28, MED4, MED6, MED7
C5: Gene Ontology: Cellular Component	3	GOCC: GOLGI TRANSPORT COMPLEX	https://www.gsea-msigdb.org/gsea/msigdb/human/geneset/GOCC_GOLGI_TRANSPORT_COMPLEX	3/10	0.00037242868916481073	3.4289568715519745	COG2, COG3, COG4	3/10	0.0004291014786543523	0.0587010822799154	COG2, COG3, COG4
C5: Gene Ontology: Cellular Component	4	GOCC: ENDOPLASMIC RETICULUM PROTEIN CONTAINING COMPLEX	https://www.gsea-msigdb.org/gsea/msigdb/human/geneset/GOCC_ENDOPLASMIC_RETICULUM_PROTEIN_CONTAINING_COMPLEX	8/121	0.0004281347810800718	3.3684194892468184	DDOST, PDIA6, PIGH, PIGK, PIGY, PPIB, SPCS3, STT3A	8/121	0.0006580673632113176	0.06430258234807733	DDOST, PDIA6, PIGH, PIGK, PIGY, PPIB, SPCS3, STT3A
C5: Gene Ontology: Cellular Component	5	GOCC: ENDOPLASMIC RETICULUM GOLGI INTERMEDIATE COMPARTMENT MEMBRANE	https://www.gsea-msigdb.org/gsea/msigdb/human/geneset/GOCC_ENDOPLASMIC_RETICULUM_GOLGI_INTERMEDIATE_COMPARTMENT_MEMBRANE	6/81	0.0009903354861539896	3.004217658832745	GOSR2, MGAT1, RAB1B, RAB2A, STX5, TMED2	6/81	0.0017465288439723443	0.1277211845441854	GOSR2, MGAT1, RAB1B, RAB2A, STX5, TMED2
C5: Gene Ontology: Cellular Component	6	GOCC: NUCLEAR EXOSOME RNASE COMPLEX	https://www.gsea-msigdb.org/gsea/msigdb/human/geneset/GOCC_NUCLEAR_EXOSOME_RNASE_COMPLEX	3/16	0.001226314471305689	2.911398146750608	EXOSC3, EXOSC5, MPHOSPH6	3/16	0.0018672687798857513	0.1277211845441854	EXOSC3, EXOSC5, MPHOSPH6
C5: Gene Ontology: Cellular Component	7	GOCC: CULLIN RING UBIQUITIN LIGASE COMPLEX	https://www.gsea-msigdb.org/gsea/msigdb/human/geneset/GOCC_CULLIN_RING_UBIQUITIN_LIGASE_COMPLEX	9/232	0.004030729718612457	2.394616322573967	ANKRD9, DCAF1, DEPDC5, FBH1, FBXW11, KBTBD7, KLHDC2, KLHL1, WDTC1	9/232	0.01143786445059579	0.3270387676586626	ANKRD9, DCAF1, DEPDC5, FBH1, FBXW11, KBTBD7, KLHDC2, KLHL1, WDTC1
C5: Gene Ontology: Cellular Component	8	GOCC: NUCLEAR PORE	https://www.gsea-msigdb.org/gsea/msigdb/human/geneset/GOCC_NUCLEAR_PORE	5/96	0.0073822156894048745	2.1318132699843213	NUP153, NUP155, RANBP2, RGPD5, RGPD8	9/96	2.0137925360782463e-05	0.006887170473387603	NUP107, NUP133, NUP153, NUP155, NUP160, NUP85, RANBP2, RGPD5, RGPD8
C5: Gene Ontology: Cellular Component	9	GOCC: CLATHRIN COATED VESICLE MEMBRANE	https://www.gsea-msigdb.org/gsea/msigdb/human/geneset/GOCC_CLATHRIN_COATED_VESICLE_MEMBRANE	6/140	0.007453016476981835	2.127667918639013	AP2M1, ATP6V0A1, CD4, EGF, EGFR, HIP1R	6/140	0.02363783483266222	0.4285715565765652	AP2M1, ATP6V0A1, CD4, EGF, EGFR, HIP1R
C5: Gene Ontology: Cellular Component	10	GOCC: SPINDLE	https://www.gsea-msigdb.org/gsea/msigdb/human/geneset/GOCC_SPINDLE	12/449	0.006601765618043821	2.180339898454229	AGBL5, AKT1, CAPN6, CSPP1, CTDP1, IKBKG, KAT2A, KMT5B, MAP4, SPAST, TFDP2, WNK1	13/449	0.03174425991766308	0.4890189795182997	AGBL5, AKT1, CAPN6, CSPP1, CTDP1, IKBKG, KAT2A, KMT5B, MAP4, NUP85, SPAST, TFDP2, WNK1
C5: Gene Ontology: Cellular Component	11	GOCC: AUTOPHAGOSOME	https://www.gsea-msigdb.org/gsea/msigdb/human/geneset/GOCC_AUTOPHAGOSOME	5/121	0.00980107905792743	2.008726107664082	ATG12, ATG16L2, CLN3, GABARAPL2, UBQLN4	6/121	0.012345521719814189	0.3270387676586626	ATG12, ATG16L2, CLN3, GABARAPL2, RAB2A, UBQLN4
C5: Gene Ontology: Molecular Function	1	GOMF: STRUCTURAL CONSTITUENT OF NUCLEAR PORE	https://www.gsea-msigdb.org/gsea/msigdb/human/geneset/GOMF_STRUCTURAL_CONSTITUENT_OF_NUCLEAR_PORE	6/25	1.013650591851593e-06	5.994111721710196	NUP107, NUP133, NUP153, NUP155, NUP160, NUP85	6/25	1.013650591851593e-06	0.0011809029395071057	NUP107, NUP133, NUP153, NUP155, NUP160, NUP85
C5: Gene Ontology: Molecular Function	2	GOMF: CATALYTIC ACTIVITY ACTING ON RNA	https://www.gsea-msigdb.org/gsea/msigdb/human/geneset/GOMF_CATALYTIC_ACTIVITY_ACTING_ON_RNA	18/419	1.708614963890655e-05	4.767355794445794	AGO3, ALKBH8, DDX10, DDX53, DDX55, DHX33, DIMT1, ERI2, ETF1, EXOSC3, EXOSC5, IGHMBP2, LARS1, POLR1H, POLR3A, POLR3F, TRMT5, YTHDC2	18/419	2.608838680244438e-05	0.015196485312423853	AGO3, ALKBH8, DDX10, DDX53, DDX55, DHX33, DIMT1, ERI2, ETF1, EXOSC3, EXOSC5, IGHMBP2, LARS1, POLR1H, POLR3A, POLR3F, TRMT5, YTHDC2
C5: Gene Ontology: Molecular Function	3	GOMF: GTPASE ACTIVATOR ACTIVITY	https://www.gsea-msigdb.org/gsea/msigdb/human/geneset/GOMF_GTPASE_ACTIVATOR_ACTIVITY	11/275	0.0006112594941316607	3.2137743823190896	AGAP2, ARHGAP32, ARHGEF12, ARHGEF19, DEPDC5, GAPVD1, GRTP1, RANBP2, RGPD5, RGPD8, TIAM2	12/275	0.0005203851275192554	0.2020828911866442	AGAP2, ARHGAP32, ARHGEF12, ARHGEF19, DEPDC5, GAPVD1, GRTP1, LARS1, RANBP2, RGPD5, RGPD8, TIAM2
C5: Gene Ontology: Molecular Function	4	GOMF: TRANSCRIPTION COREGULATOR ACTIVITY	https://www.gsea-msigdb.org/gsea/msigdb/human/geneset/GOMF_TRANSCRIPTION_COREGULATOR_ACTIVITY	15/528	0.0011703956652475873	2.93166729536065	ARGLU1, BCL9, CRTC2, CRTC3, DNAJB1, FHL3, KAT2A, KDM7A, MED14, MED4, MED6, MED7, NCOR2, NR0B2, PHF12	15/528	0.012015200006545216	0.620862427556393	ARGLU1, BCL9, CRTC2, CRTC3, DNAJB1, FHL3, KAT2A, KDM7A, MED14, MED4, MED6, MED7, NCOR2, NR0B2, PHF12
C5: Gene Ontology: Molecular Function	5	GOMF: ENZYME SUBSTRATE ADAPTOR ACTIVITY	https://www.gsea-msigdb.org/gsea/msigdb/human/geneset/GOMF_ENZYME_SUBSTRATE_ADAPTOR_ACTIVITY	7/146	0.0008541945746998735	3.0684431912624963	ANKRD9, DCAF1, FBXW11, KBTBD7, KLHDC2, KLHL1, PPP2R2A	7/146	0.004576519228239346	0.5012951845639851	ANKRD9, DCAF1, FBXW11, KBTBD7, KLHDC2, KLHL1, PPP2R2A
C5: Gene Ontology: Molecular Function	6	GOMF: ALPHA TUBULIN BINDING	https://www.gsea-msigdb.org/gsea/msigdb/human/geneset/GOMF_ALPHA_TUBULIN_BINDING	4/44	0.0009353880653791672	3.029008175557552	DNAL1, FNTA, SPAST, TAOK1	4/44	0.0033144455303108313	0.48266613035151484	DNAL1, FNTA, SPAST, TAOK1
C5: Gene Ontology: Molecular Function	7	GOMF: CARGO ADAPTOR ACTIVITY	https://www.gsea-msigdb.org/gsea/msigdb/human/geneset/GOMF_CARGO_ADAPTOR_ACTIVITY	3/21	0.0010324357865592094	2.986136950238369	AP2M1, GOLPH3, HIP1R	3/21	0.003019688470604347	0.48266613035151484	AP2M1, GOLPH3, HIP1R
C5: Gene Ontology: Molecular Function	8	GOMF: HEXOSYLTRANSFERASE ACTIVITY	https://www.gsea-msigdb.org/gsea/msigdb/human/geneset/GOMF_HEXOSYLTRANSFERASE_ACTIVITY	7/202	0.0030554710496930523	2.514921826824901	A4GALT, DPM1, MGAT1, PIGY, PLOD3, STT3A, TMTC1	7/202	0.024167678595813164	0.6256743458693852	A4GALT, DPM1, MGAT1, PIGY, PLOD3, STT3A, TMTC1
C5: Gene Ontology: Molecular Function	9	GOMF: G PROTEIN ACTIVITY	https://www.gsea-msigdb.org/gsea/msigdb/human/geneset/GOMF_G_PROTEIN_ACTIVITY	4/67	0.003021299424323375	2.519806232062871	RAB1B, RAB28, RAB2A, RAP1B	4/67	0.014586895632734022	0.620862427556393	RAB1B, RAB28, RAB2A, RAP1B
C5: Gene Ontology: Molecular Function	10	GOMF: GTPASE BINDING	https://www.gsea-msigdb.org/gsea/msigdb/human/geneset/GOMF_GTPASE_BINDING	8/322	0.006867943362649872	2.1631732949598765	EPS8, FGD6, ITPKA, RIMS4, RRAGB, RUSC2, SPTBN1, TNPO3	12/322	0.0020231339433890664	0.4713902088096525	DEPDC5, EPS8, FGD6, GAPVD1, ITPKA, RANBP2, RGPD8, RIMS4, RRAGB, RUSC2, SPTBN1, TNPO3
C5: Human Phenotype Ontology	1	HP: FOAMY URINE	https://www.gsea-msigdb.org/gsea/msigdb/human/geneset/HP_FOAMY_URINE	5/31	0.00024560314554805934	3.6097660752938316	GAPVD1, NUP107, NUP133, NUP160, NUP85	5/31	0.00024560314554805934	0.5559249037994982	GAPVD1, NUP107, NUP133, NUP160, NUP85
C5: Human Phenotype Ontology	2	HP: ABNORMAL GLYCOSYLATION	https://www.gsea-msigdb.org/gsea/msigdb/human/geneset/HP_ABNORMAL_GLYCOSYLATION	6/53	0.00031902646845752584	3.4961732836256356	COG2, COG3, COG4, DDOST, DPM1, STT3A	6/53	0.000427825057001195	0.5559249037994982	COG2, COG3, COG4, DDOST, DPM1, STT3A
C5: Human Phenotype Ontology	3	HP: DILATION OF VIRCHOW ROBIN SPACES	https://www.gsea-msigdb.org/gsea/msigdb/human/geneset/HP_DILATION_OF_VIRCHOW_ROBIN_SPACES	4/20	0.000282807930169788	3.5485084167255896	ASXL2, H3-3A, KMT5B, NGLY1	4/20	0.00045368549951197974	0.5559249037994982	ASXL2, H3-3A, KMT5B, NGLY1
C5: Human Phenotype Ontology	4	HP: OVERWEIGHT	https://www.gsea-msigdb.org/gsea/msigdb/human/geneset/HP_OVERWEIGHT	5/50	0.0010715181020055147	2.9700004876788957	GCK, POU1F1, SPTBN1, TAOK1, THOC2	5/50	0.002310210300928065	0.6698996987565892	GCK, POU1F1, SPTBN1, TAOK1, THOC2
C5: Human Phenotype Ontology	5	HP: PAPILLOMA	https://www.gsea-msigdb.org/gsea/msigdb/human/geneset/HP_PAPILLOMA	5/57	0.0014554634411768192	2.8369986988439106	AKT1, CD4, CXCR4, ERCC3, IKBKG	5/57	0.004116908280626421	0.8595803175739869	AKT1, CD4, CXCR4, ERCC3, IKBKG
C5: Human Phenotype Ontology	6	HP: ASPIRATION PNEUMONIA	https://www.gsea-msigdb.org/gsea/msigdb/human/geneset/HP_ASPIRATION_PNEUMONIA	6/95	0.0018901528774950252	2.723503068224945	ATP6V0A1, CSPP1, LRIF1, PURA, SP110, TIMM8A	6/95	0.00860510041100644	1.0	ATP6V0A1, CSPP1, LRIF1, PURA, SP110, TIMM8A
C5: Human Phenotype Ontology	7	HP: EEG WITH FOCAL SPIKES	https://www.gsea-msigdb.org/gsea/msigdb/human/geneset/HP_EEG_WITH_FOCAL_SPIKES	3/26	0.00411128453332638	2.386022465574938	DEPDC5, SPTAN1, TFE3	3/26	0.012289911564834404	1.0	DEPDC5, SPTAN1, TFE3
C5: Human Phenotype Ontology	8	HP: BLUE SCLERAE	https://www.gsea-msigdb.org/gsea/msigdb/human/geneset/HP_BLUE_SCLERAE	5/108	0.009415002594529844	2.026179555967036	POLR3A, PPIB, TMEM163, TRMT5, WNT1	7/108	0.003987962539163382	0.8595803175739869	COG4, IKBKG, POLR3A, PPIB, TMEM163, TRMT5, WNT1
C5: Human Phenotype Ontology	9	HP: CUPPED EAR	https://www.gsea-msigdb.org/gsea/msigdb/human/geneset/HP_CUPPED_EAR	4/73	0.008403939031018158	2.075517106978654	EDNRA, FBXW11, HUWE1, PIGY	6/73	0.0023455584960199115	0.6698996987565892	ASXL2, EDNRA, FBXW11, HUWE1, PIGY, SPTBN1
